# A polyclonal allelic expression assay for detecting regulatory effects of transcript variants

**DOI:** 10.1101/794081

**Authors:** Margot Brandt, Alper Gokden, Marcello Ziosi, Tuuli Lappalainen

## Abstract

We present an assay to experimentally test regulatory effects of genetic variants within transcripts using CRISPR/Cas9 followed by targeted sequencing. We applied the assay to 35 premature stop-gained variants across the genome and in two Mendelian disease genes, 33 putative causal variants of eQTLs and 65 control variants. We detected significant effects generally in the expected direction, demonstrating the ability of the assay to capture regulatory effects of eQTL variants and nonsense-mediated decay triggered by premature stop-gained variants. The results suggest a utility for validating transcript-level effects of genetic variants.
