## Supplemental Table 3 for "A polyclonal allelic expression assay for detecting regulatory effects of transcript variants"

variant_ID	variant_type	aFC	p-value	pbonf	sig
GLI3_exp_Arg792Ter	NMD_expected	-1.017184795	3.31E-07	3.64E-06	TRUE
GLI3_exp_6	NMD_expected	-1.629193279	1.50E-16	1.65E-15	TRUE
GLI3_exp_8	NMD_expected	-1.08299504	5.21E-08	5.74E-07	TRUE
GLI3_exp_9	NMD_expected	-1.770063606	2.65E-19	2.92E-18	TRUE
ROR2_exp_Arg442Ter	NMD_expected	-1.391975637	1.99E-12	2.19E-11	TRUE
ROR2_exp_8	NMD_expected	-2.993203226	1.02E-52	1.12E-51	TRUE
ROR2_exp_9	NMD_expected	-0.443412086	0.031556262	3.47E-01	FALSE
GLI3_exp_1	NMD_not_expected	0.093407414	0.538794482	1.00E+00	FALSE
GLI3_exp_5	NMD_not_expected	-0.008724987	0.929356502	1.00E+00	FALSE
ROR2_exp_Trp749Ter	NMD_not_expected	-0.171570226	0.453255006	1.00E+00	FALSE
ROR2_exp_4	NMD_not_expected	-0.237568705	0.275760688	1.00E+00	FALSE
chr1_20508117_C_A_b38	eQTL	0.70331041	0.000172898	0.002247677	TRUE
chr11_44066439_G_T_b38	eQTL	-0.271363214	0.206253714	1	FALSE
chr2_170816965_G_A_b38	eQTL	-0.036169853	0.957981505	1	FALSE
chr2_9843557_G_T_b38	eQTL	-1.25619828	2.36E-10	3.07E-09	TRUE
chr20_3213332_G_A_b38	eQTL	0.458032903	0.012686144	0.164919867	FALSE
chr1_197902889_G_T_b38	eQTL	0.264467411	0.134758698	1	FALSE
chr1_27335461_C_T_b38	eQTL	0.045583607	0.712616683	1	FALSE
chr16_88706338_C_T_b38	eQTL	-1.348755396	9.59E-12	1.25E-10	TRUE
chr17_81294933_T_C_b38	eQTL	0.4443558	0.015434359	0.200646666	FALSE
chr20_25057848_G_T_b38	eQTL	-0.176994799	0.436606694	1	FALSE
chr4_139665971_A_T_b38	eQTL	-0.995056901	6.01E-07	7.81E-06	TRUE
chr7_90211993_G_A_b38	eQTL	0.695746838	0.000201851	0.002624061	TRUE
chr9_133361131_C_T_b38	eQTL	0.189594344	0.266998909	1	FALSE
stop_1	stop_gained	-2.71575896	1.23E-43	1.10E-42	TRUE
stop_5	stop_gained	-0.512927267	0.012141998	0.109277978	FALSE
stop_6	stop_gained	-0.250222271	0.248066669	2.232600021	FALSE
stop_7	stop_gained	-2.545403717	1.69E-38	1.52E-37	TRUE
stop_8	stop_gained	-2.455655065	6.33E-36	5.70E-35	TRUE
stop_9	stop_gained	-0.905759949	5.87E-06	5.28E-05	TRUE
stop_10	stop_gained	-0.683335546	0.000710244	0.006392193	TRUE
syn1	non_eQTL_con	-0.247610449
syn2	non_eQTL_con	0.269818444
syn4	non_eQTL_con	-0.153443056
syn5	non_eQTL_con	-0.171344947
syn6	non_eQTL_con	-0.310416866
syn7	non_eQTL_con	-0.041612867
syn8	non_eQTL_con	0.105786259
syn9	non_eQTL_con	0.051568113
syn20	non_eQTL_con	0.023447923
syn21	non_eQTL_con	-0.064402925
syn22	non_eQTL_con	-0.392248147
syn23	non_eQTL_con	0.098326521
syn25	non_eQTL_con	0.153138242
syn26	non_eQTL_con	0.218419182
syn27	non_eQTL_con	-0.113142039
syn29	non_eQTL_con	0.158685727
