## Supplemental Table 2 for "A polyclonal allelic expression assay for detecting regulatory effects of transcript variants"

gDNA_fastq	variant_ID	replicate	sample	ref_allele	alt_allele	perc_HDR	gDNA_ref_ct	gDNA_alt_ct	cDNA_ref_ct	cDNA_alt_ct	variant_type
gDNA-1-chr1-147647471-G-A-b38-ENSG00000162836_S62_L001_R2_001.fastq.gz	chr1_147647471_G_A_b38	A	chr1_147647471_G_A_b38_A	A	G	0.27	16728	66	163520	546	eQTL
gDNA-2-chr1-147647471-G-A-b38-ENSG00000162836_S82_L001_R2_001.fastq.gz	chr1_147647471_G_A_b38	B	chr1_147647471_G_A_b38_B	A	G	0.18	305916	723	144593	368	eQTL
gDNA-1-chr1-197902889-G-T-b38-ENSG00000203724_S64_L001_R2_001.fastq.gz	chr1_197902889_G_T_b38	A	chr1_197902889_G_T_b38_A	G	T	8.41	1727	1563	6514	5946	eQTL
gDNA-2-chr1-197902889-G-T-b38-ENSG00000203724_S84_L001_R2_001.fastq.gz	chr1_197902889_G_T_b38	B	chr1_197902889_G_T_b38_B	G	T	15.45	44280	26887	10853	9428	eQTL
gDNA-A-chr1-20508117-C-A-b38-ENSG00000090432_S25_L001_R1_001.fastq.gz	chr1_20508117_C_A_b38	A	chr1_20508117_C_A_b38_A	C	A	8.58	35998	4896	38562	7801	eQTL
gDNA-B-chr1-20508117-C-A-b38-ENSG00000090432_S37_L001_R1_001.fastq.gz	chr1_20508117_C_A_b38	B	chr1_20508117_C_A_b38_B	C	A	8.54	54611	7965	18877	5760	eQTL
gDNA-chr1-20508117-C-A-b38ENSG00000090432_S25_L001_R1_001.fastq.gz	chr1_20508117_C_A_b38	C	chr1_20508117_C_A_b38_C	C	A	3.32	134926	5413	259673	17907	eQTL
gDNA-1-chr1-27335461-C-T-b38-ENSG00000186501_S63_L001_R2_001.fastq.gz	chr1_27335461_C_T_b38	A	chr1_27335461_C_T_b38_A	C	T	6.49	42874	4516	76663	6812	eQTL
gDNA-2-chr1-27335461-C-T-b38-ENSG00000186501_S83_L001_R2_001.fastq.gz	chr1_27335461_C_T_b38	B	chr1_27335461_C_T_b38_B	C	T	3.67	124657	7259	55556	4085	eQTL
gDNA-A-chr10-16817401-G-C-b38-ENSG00000148484_S27_L001_R2_001.fastq.gz	chr10_16817401_G_C_b38	A	chr10_16817401_G_C_b38_A	G	C	0.32	29280	149	32607	454	eQTL
gDNA-B-chr10-16817401-G-C-b38-ENSG00000148484_S39_L001_R2_001.fastq.gz	chr10_16817401_G_C_b38	B	chr10_16817401_G_C_b38_B	G	C	0.24	34326	123	38929	524	eQTL
gDNA-chr10-16817401-G-C-b38ENSG00000148484_S27_L001_R2_001.fastq.gz	chr10_16817401_G_C_b38	C	chr10_16817401_G_C_b38_C	G	C	0.14	283476	479	263623	1779	eQTL
gDNA-A-chr11-44066439-G-T-b38-ENSG00000110455_S28_L001_R2_001.fastq.gz	chr11_44066439_G_T_b38	A	chr11_44066439_G_T_b38_A	G	T	1.04	28475	451	53623	438	eQTL
gDNA-B-chr11-44066439-G-T-b38-ENSG00000110455_S40_L001_R2_001.fastq.gz	chr11_44066439_G_T_b38	B	chr11_44066439_G_T_b38_B	G	T	0.91	47267	643	23467	374	eQTL
gDNA-chr11-44066439-G-T-b38ENSG00000110455_S28_L001_R2_001.fastq.gz	chr11_44066439_G_T_b38	C	chr11_44066439_G_T_b38_C	G	T	0.97	151866	1804	308872	3430	eQTL
gDNA-1-chr12-51199833-T-G-b38-ENSG00000184271_S69_L001_R1_001.fastq.gz	chr12_51199833_T_G_b38	A	chr12_51199833_T_G_b38_A	G	T	0.34	60784	294	27122	11	eQTL
gDNA-2-chr12-51199833-T-G-b38-ENSG00000184271_S89_L001_R1_001.fastq.gz	chr12_51199833_T_G_b38	B	chr12_51199833_T_G_b38_B	G	T	0.34	88634	454	39381	50	eQTL
gDNA-A-chr15-64156166-C-T-b38-ENSG00000157734_S33_L001_R2_001.fastq.gz	chr15_64156166_C_T_b38	A	chr15_64156166_C_T_b38_A	T	C	0.28	131774	388	79456	290	eQTL
gDNA-B-chr15-64156166-C-T-b38-ENSG00000157734_S45_L001_R2_001.fastq.gz	chr15_64156166_C_T_b38	B	chr15_64156166_C_T_b38_B	T	C	0.38	136559	535	82320	335	eQTL
gDNA-chr15-64156166-C-T-b38ENSG00000157734_S33_L001_R2_001.fastq.gz	chr15_64156166_C_T_b38	C	chr15_64156166_C_T_b38_C	T	C	0.2	417292	864	402289	1028	eQTL
gDNA-A-chr16-70157320-G-A-b38-ENSG00000090857_S34_L001_R2_001.fastq.gz	chr16_70157320_G_A_b38	A	chr16_70157320_G_A_b38_A	G	A	0.02	37092	11	58098	30	eQTL
gDNA-B-chr16-70157320-G-A-b38-ENSG00000090857_S46_L001_R2_001.fastq.gz	chr16_70157320_G_A_b38	B	chr16_70157320_G_A_b38_B	G	A	0.05	67371	57	83335	32	eQTL
gDNA-chr16-70157320-G-A-b38ENSG00000090857_S34_L001_R2_001.fastq.gz	chr16_70157320_G_A_b38	C	chr16_70157320_G_A_b38_C	G	A	0.1	157783	230	394918	303	eQTL
gDNA-1-chr16-88706338-C-T-b38-ENSG00000158717_S70_L001_R2_001.fastq.gz	chr16_88706338_C_T_b38	A	chr16_88706338_C_T_b38_A	C	T	4.34	1619	1687	2032	541	eQTL
gDNA-2-chr16-88706338-C-T-b38-ENSG00000158717_S90_L001_R1_001.fastq.gz	chr16_88706338_C_T_b38	B	chr16_88706338_C_T_b38_B	C	T	16.78	16571	20241	5191	3820	eQTL
gDNA-1-chr16-89972488-G-C-b38-ENSG00000177946_S60_L001_R2_001.fastq.gz	chr16_89972488_G_C_b38	A	chr16_89972488_G_C_b38_A	G	C	0.18	931	3	114191	1892	eQTL
gDNA-2-chr16-89972488-G-C-b38-ENSG00000177946_S80_L001_R2_001.fastq.gz	chr16_89972488_G_C_b38	B	chr16_89972488_G_C_b38_B	G	C	0.21	164324	556	61562	2093	eQTL
gDNA-1-chr17-81294933-T-C-b38-ENSG00000157637_S72_L001_R2_001.fastq.gz	chr17_81294933_T_C_b38	A	chr17_81294933_T_C_b38_A	T	C	5.02	13808	1184	73328	9183	eQTL
gDNA-2-chr17-81294933-T-C-b38-ENSG00000157637_S92_L001_R2_001.fastq.gz	chr17_81294933_T_C_b38	B	chr17_81294933_T_C_b38_B	T	C	5.89	53785	4828	104250	11873	eQTL
gDNA-A-chr19-32972322-C-T-b38-ENSG00000131944_S36_L001_R1_001.fastq.gz	chr19_32972322_C_T_b38	A	chr19_32972322_C_T_b38_A	C	T	0.26	24162	102	14916	204	eQTL
gDNA-B-chr19-32972322-C-T-b38-ENSG00000131944_S48_L001_R1_001.fastq.gz	chr19_32972322_C_T_b38	B	chr19_32972322_C_T_b38_B	C	T	0.05	55770	47	39949	539	eQTL
gDNA-chr19-32972322-C-T-b38ENSG00000131944_S36_L001_R1_001.fastq.gz	chr19_32972322_C_T_b38	C	chr19_32972322_C_T_b38_C	C	T	0.19	205850	641	241129	1529	eQTL
gDNA-A-chr19-32972339-A-G-b38-ENSG00000131944_S73_L001_R1_001.fastq.gz	chr19_32972339_A_G_b38	A	chr19_32972339_A_G_b38_A	A	G	0.15	51006	126	24040	87	eQTL
gDNA-B-chr19-32972339-A-G-b38-ENSG00000131944_S85_L001_R1_001.fastq.gz	chr19_32972339_A_G_b38	B	chr19_32972339_A_G_b38_B	A	G	0.3	39836	202	29744	162	eQTL
gDNA-chr19-32972339-A-G-b38ENSG00000131944_S37_L001_R1_001.fastq.gz	chr19_32972339_A_G_b38	C	chr19_32972339_A_G_b38_C	A	G	0.15	222692	550	98539	137	eQTL
gDNA-1-chr19-57840921-G-A-b38-ENSG00000269343_S71_L001_R1_001.fastq.gz	chr19_57840921_G_A_b38	A	chr19_57840921_G_A_b38_A	G	A	58.26	726	2630	2295	78446	eQTL
gDNA-2-chr19-57840921-G-A-b38-ENSG00000269343_S91_L001_R1_001.fastq.gz	chr19_57840921_G_A_b38	B	chr19_57840921_G_A_b38_B	G	A	61.21	6664	34161	2038	78581	eQTL
gDNA-1-chr19-9324196-C-T-b38-ENSG00000188321_S57_L001_R1_001.fastq.gz	chr19_9324196_C_T_b38	A	chr19_9324196_C_T_b38_A	C	T	0.34	155476	781	104206	184	eQTL
gDNA-2-chr19-9324196-C-T-b38-ENSG00000188321_S77_L001_R1_001.fastq.gz	chr19_9324196_C_T_b38	B	chr19_9324196_C_T_b38_B	C	T	0.28	185273	702	48773	244	eQTL
gDNA-A-chr19-984554-C-G-b38-ENSG00000065268_S76_L001_R2_001.fastq.gz	chr19_984554_C_G_b38	A	chr19_984554_C_G_b38_A	C	G	0.27	5543	17	1053	7	eQTL
gDNA-B-chr19-984554-C-G-b38-ENSG00000065268_S88_L001_R2_001.fastq.gz	chr19_984554_C_G_b38	B	chr19_984554_C_G_b38_B	C	G	0.27	51945	180	13811	85	eQTL
gDNA-chr19-984554-C-G-b38ENSG00000065268_S40_L001_R2_001.fastq.gz	chr19_984554_C_G_b38	C	chr19_984554_C_G_b38_C	C	G	0.15	180123	317	119894	588	eQTL
gDNA-A-chr2-170816965-G-A-b38-ENSG00000128683_S78_L001_R1_001.fastq.gz	chr2_170816965_G_A_b38	A	chr2_170816965_G_A_b38_A	G	A	21.59	30131	15728	31931	13618	eQTL
gDNA-B-chr2-170816965-G-A-b38-ENSG00000128683_S90_L001_R1_001.fastq.gz	chr2_170816965_G_A_b38	B	chr2_170816965_G_A_b38_B	G	A	19.82	45804	23036	28278	16431	eQTL
gDNA-chr2-170816965-G-A-b38ENSG00000128683_S42_L001_R1_001.fastq.gz	chr2_170816965_G_A_b38	C	chr2_170816965_G_A_b38_C	G	A	21.66	159098	77327	160492	74443	eQTL
gDNA-A-chr2-9843557-G-T-b38-ENSG00000115750_S79_L001_R1_001.fastq.gz	chr2_9843557_G_T_b38	A	chr2_9843557_G_T_b38_A	T	G	0.61	57922	454	89609	404	eQTL
gDNA-B-chr2-9843557-G-T-b38-ENSG00000115750_S91_L001_R1_001.fastq.gz	chr2_9843557_G_T_b38	B	chr2_9843557_G_T_b38_B	T	G	0.76	65830	628	121375	371	eQTL
gDNA-chr2-9843557-G-T-b38ENSG00000115750_S43_L001_R1_001.fastq.gz	chr2_9843557_G_T_b38	C	chr2_9843557_G_T_b38_C	T	G	0.54	431251	2583	472661	1110	eQTL
gDNA-B-chr20-1325648-T-C-b38-ENSG00000125775_S93_L001_R2_001.fastq.gz	chr20_1325648_T_C_b38	B	chr20_1325648_T_C_b38_B	T	C	0.15	121880	216	5237	0	eQTL
gDNA-chr20-1325648-T-C-b38ENSG00000125775_S45_L001_R2_001.fastq.gz	chr20_1325648_T_C_b38	C	chr20_1325648_T_C_b38_C	T	C	0.02	476393	101	335662	5315	eQTL
gDNA-1-chr20-25057848-G-T-b38-ENSG00000154930_S65_L001_R2_001.fastq.gz	chr20_25057848_G_T_b38	A	chr20_25057848_G_T_b38_A	G	T	2.24	42867	1850	115924	3711	eQTL
gDNA-2-chr20-25057848-G-T-b38-ENSG00000154930_S85_L001_R2_001.fastq.gz	chr20_25057848_G_T_b38	B	chr20_25057848_G_T_b38_B	G	T	1.99	75793	2715	208054	7865	eQTL
gDNA-A-chr20-3213332-G-A-b38-ENSG00000125877_S82_L001_R1_001.fastq.gz	chr20_3213332_G_A_b38	A	chr20_3213332_G_A_b38_A	G	A	0.8	42153	613	2665	55	eQTL
gDNA-chr20-3213332-G-A-b38ENSG00000125877_S46_L001_R1_001.fastq.gz	chr20_3213332_G_A_b38	C	chr20_3213332_G_A_b38_C	G	A	1.16	250799	4167	336494	7399	eQTL
gDNA-A-chr22-36507049-C-T-b38-ENSG00000100350_S83_L001_R2_001.fastq.gz	chr22_36507049_C_T_b38	A	chr22_36507049_C_T_b38_A	C	T	0.21	42507	89	37890	67	eQTL
gDNA-B-chr22-36507049-C-T-b38-ENSG00000100350_S95_L001_R2_001.fastq.gz	chr22_36507049_C_T_b38	B	chr22_36507049_C_T_b38_B	C	T	0.21	33968	73	826	0	eQTL
gDNA-chr22-36507049-C-T-b38ENSG00000100350_S47_L001_R2_001.fastq.gz	chr22_36507049_C_T_b38	C	chr22_36507049_C_T_b38_C	C	T	0.18	187700	348	482811	1012	eQTL
gDNA-1-chr3-100709512-A-G-b38-ENSG00000114354_S67_L001_R1_001.fastq.gz	chr3_100709512_A_G_b38	A	chr3_100709512_A_G_b38_A	A	G	0.16	14597	81	66117	223	eQTL
gDNA-2-chr3-100709512-A-G-b38-ENSG00000114354_S87_L001_R1_001.fastq.gz	chr3_100709512_A_G_b38	B	chr3_100709512_A_G_b38_B	A	G	0.15	17254	92	108891	337	eQTL
gDNA-1-chr4-139665971-A-T-b38-ENSG00000085871_S61_L001_R1_001.fastq.gz	chr4_139665971_A_T_b38	A	chr4_139665971_A_T_b38_A	A	T	0.46	23587	153	63194	206	eQTL
gDNA-2-chr4-139665971-A-T-b38-ENSG00000085871_S81_L001_R1_001.fastq.gz	chr4_139665971_A_T_b38	B	chr4_139665971_A_T_b38_B	A	T	0.25	46091	158	27120	108	eQTL
gDNA-B-chr4-41990735-G-C-b38-ENSG00000014824_S96_L001_R2_001.fastq.gz	chr4_41990735_G_C_b38	B	chr4_41990735_G_C_b38_B	G	C	0.1	68618	97	34089	49	eQTL
gDNA-chr4-41990735-G-C-b38ENSG00000014824_S48_L001_R2_001.fastq.gz	chr4_41990735_G_C_b38	C	chr4_41990735_G_C_b38_C	G	C	0.07	305237	300	427678	444	eQTL
gDNA-1-chr5-56909530-A-G-b38-ENSG00000155542_S54_L001_R2_001.fastq.gz	chr5_56909530_A_G_b38	A	chr5_56909530_A_G_b38_A	G	A	0.07	66202	63	319	0	eQTL
gDNA-2-chr5-56909530-A-G-b38-ENSG00000155542_S74_L001_R2_001.fastq.gz	chr5_56909530_A_G_b38	B	chr5_56909530_A_G_b38_B	G	A	0.21	121713	355	12606	15	eQTL
gDNA-1-chr7-4768773-G-A-b38-ENSG00000164916_S56_L001_R1_001.fastq.gz	chr7_4768773_G_A_b38	A	chr7_4768773_G_A_b38_A	G	A	0.09	35302	61	74050	37	eQTL
gDNA-2-chr7-4768773-G-A-b38-ENSG00000164916_S76_L001_R1_001.fastq.gz	chr7_4768773_G_A_b38	B	chr7_4768773_G_A_b38_B	G	A	0.04	139844	105	112360	84	eQTL
gDNA-1-chr7-90211993-G-A-b38-ENSG00000157214_S66_L001_R1_001.fastq.gz	chr7_90211993_G_A_b38	A	chr7_90211993_G_A_b38_A	G	A	4.67	605	50	3896	664	eQTL
gDNA-2-chr7-90211993-G-A-b38-ENSG00000157214_S86_L001_R1_001.fastq.gz	chr7_90211993_G_A_b38	B	chr7_90211993_G_A_b38_B	G	A	7.85	1158	160	52994	9524	eQTL
gDNA-1-chr8-144414270-T-C-b38-ENSG00000147804_S53_L001_R1_001.fastq.gz	chr8_144414270_T_C_b38	A	chr8_144414270_T_C_b38_A	T	C	1.49	33046	655	1	0	eQTL
gDNA-2-chr8-144414270-T-C-b38-ENSG00000147804_S73_L001_R1_001.fastq.gz	chr8_144414270_T_C_b38	B	chr8_144414270_T_C_b38_B	T	C	0.47	75533	603	6891	270	eQTL
gDNA-1-chr8-544804-C-G-b38-ENSG00000180190_S58_L001_R2_001.fastq.gz	chr8_544804_C_G_b38	A	chr8_544804_C_G_b38_A	C	G	0.52	98	300	0	3	eQTL
gDNA-2-chr8-544804-C-G-b38-ENSG00000180190_S78_L001_R2_001.fastq.gz	chr8_544804_C_G_b38	B	chr8_544804_C_G_b38_B	C	G	0.57	1205	1079	0	0	eQTL
gDNA-1-chr9-133361131-C-T-b38-ENSG00000148291_S68_L001_R2_001.fastq.gz	chr9_133361131_C_T_b38	A	chr9_133361131_C_T_b38_A	C	T	2.21	51109	2365	66935	4119	eQTL
gDNA-2-chr9-133361131-C-T-b38-ENSG00000148291_S88_L001_R1_001.fastq.gz	chr9_133361131_C_T_b38	B	chr9_133361131_C_T_b38_B	C	T	2.57	99338	5178	91573	4669	eQTL
gDNA-Gli3-t20190214-con-1-Gli3-t20190214-con-1_S146_L001_R1_001.fastq.gz	GLI3_con_1	A	GLI3_con_1_A	G	A	2.10741846781585	92678	2851	105879	3920	synthetic_con
gDNA-Gli3-t20190214-con-10-Gli3-t20190214-con-10_S155_L001_R2_001.fastq.gz	GLI3_con_10	A	GLI3_con_10_A	T	G	0.422535211267606	8360	54	93909	683	synthetic_con
gDNA-Gli3-t20190214-con-11-Gli3-t20190214-con-11_S156_L001_R2_001.fastq.gz	GLI3_con_Ser856Ter	A	GLI3_con_Ser856Ter_A	G	A	0.385423644822935	81668	420	112734	449	synthetic_con
gDNA-Gli3-t20190214-con-12-Gli3-t20190214-con-12_S131_L001_R1_001.fastq.gz	GLI3_con_Arg792Ter	A	GLI3_con_Arg792Ter_A	G	T	2.82454262358895	62521	2322	119266	3987	synthetic_con
gDNA-Gli3-t20190214-con-13-Gli3-t20190214-con-13_S132_L001_R1_001.fastq.gz	GLI3_con_Gln717Ter	A	GLI3_con_Gln717Ter_A	G	T	0.632802657198488	46159	442	104821	1019	synthetic_con
gDNA-Gli3-t20190214-con-2-Gli3-t20190214-con-2_S147_L001_R1_001.fastq.gz	GLI3_con_2	A	GLI3_con_2_A	C	T	0.108570198947554	74445	111	126982	239	synthetic_con
gDNA-Gli3-t20190214-con-3-Gli3-t20190214-con-3_S148_L001_R1_001.fastq.gz	GLI3_con_3	A	GLI3_con_3_A	C	T	0.256371729617039	81202	273	116914	289	synthetic_con
gDNA-Gli3-t20190214-con-4-Gli3-t20190214-con-4_S149_L001_R1_001.fastq.gz	GLI3_con_4	A	GLI3_con_4_A	A	G	1.272204868043	77192	1625	95694	480	synthetic_con
gDNA-1-GLI3-t20190403-con-old-4_S102_L001_R1_001.fastq.gz	GLI3_con_4	B	GLI3_con_4_B	A	G	0.97	107055	1914	118179	749	synthetic_con
gDNA-Gli3-t20190214-con-5-Gli3-t20190214-con-5_S150_L001_R1_001.fastq.gz	GLI3_con_5	A	GLI3_con_5_A	A	G	4.79002092491362	85012	5906	104463	5687	synthetic_con
gDNA-Gli3-t20190214-con-6-Gli3-t20190214-con-6_S151_L001_R1_001.fastq.gz	GLI3_con_6	A	GLI3_con_6_A	T	C	0.584926618296977	51025	495	77014	87	synthetic_con
gDNA-1-GLI3-t20190403-con-old-6_S101_L001_R1_001.fastq.gz	GLI3_con_6	B	GLI3_con_6_B	T	C	1.08	54912	1039	71983	77	synthetic_con
gDNA-Gli3-t20190214-con-7-Gli3-t20190214-con-7_S152_L001_R1_001.fastq.gz	GLI3_con_7	A	GLI3_con_7_A	T	C	0.358781749627335	105168	491	109410	393	synthetic_con
gDNA-Gli3-t20190214-con-8-Gli3-t20190214-con-8_S153_L001_R1_001.fastq.gz	GLI3_con_8	A	GLI3_con_8_A	C	T	1.55627177525427	81292	1550	104906	2158	synthetic_con
gDNA-Gli3-t20190214-con-9-Gli3-t20190214-con-9_S154_L001_R2_001.fastq.gz	GLI3_con_9	A	GLI3_con_9_A	T	C	0.52166976309685	66412	497	100523	718	synthetic_con
gDNA-Gli3-t20190214-exp-1-Gli3-t20190214-exp-1_S118_L001_R1_001.fastq.gz	GLI3_exp_1	A	GLI3_exp_1_A	G	C	4.90639093016152	136367	10923	93551	8551	GLI3_stop
gDNA-Gli3-t20190116-exp-1-Gli3-t20190116-exp-1_S92_L001_R1_001.fastq.gz	GLI3_exp_1	B	GLI3_exp_1_B	G	C	5.95511446746267	123893	14005	14082	1587	GLI3_stop
gDNA-Gli3-t20190214-exp-10-Gli3-t20190214-exp-10_S127_L001_R2_001.fastq.gz	GLI3_exp_10	A	GLI3_exp_10_A	T	C	0.1281214639374	96863	214	103327	71	GLI3_stop
gDNA-Gli3-t20190116-exp-10-Gli3-t20190116-exp-10_S101_L001_R2_001.fastq.gz	GLI3_exp_10	B	GLI3_exp_10_B	T	C	0.103661595050995	96614	186	45046	52	GLI3_stop
gDNA-Gli3-t20190214-exp-11-Gli3-t20190214-exp-11_S128_L001_R2_001.fastq.gz	GLI3_exp_Ser856Ter	A	GLI3_exp_Ser856Ter_A	G	T	0.0719731300314549	145758	135	94541	76	GLI3_stop
gDNA-Gli3-t20190116-exp-11-Gli3-t20190116-exp-11_S102_L001_R2_001.fastq.gz	GLI3_exp_Ser856Ter	B	GLI3_exp_Ser856Ter_B	G	T	0.0920894583309501	132958	161	35684	54	GLI3_stop
gDNA-Gli3-t20190214-exp-12-Gli3-t20190214-exp-12_S129_L001_R1_001.fastq.gz	GLI3_exp_Arg792Ter	A	GLI3_exp_Arg792Ter_A	G	A	0.990726080072382	53837	876	76665	567	GLI3_stop
gDNA-Gli3-t20190116-exp-12-Gli3-t20190116-exp-12_S103_L001_R1_001.fastq.gz	GLI3_exp_Arg792Ter	B	GLI3_exp_Arg792Ter_B	G	A	0.778027515004816	111926	1575	78993	596	GLI3_stop
gDNA-Gli3-t20190214-exp-13-Gli3-t20190214-exp-13_S130_L001_R1_001.fastq.gz	GLI3_exp_Gln717Ter	A	GLI3_exp_Gln717Ter_A	G	A	0.0201606128826316	55764	18	93661	91	GLI3_stop
gDNA-Gli3-t20190116-exp-13-Gli3-t20190116-exp-13_S104_L001_R1_001.fastq.gz	GLI3_exp_Gln717Ter	B	GLI3_exp_Gln717Ter_B	G	A	0.0408094258113788	94011	70	97284	71	GLI3_stop
gDNA-Gli3-t20190214-exp-2-Gli3-t20190214-exp-2_S119_L001_R1_001.fastq.gz	GLI3_exp_2	A	GLI3_exp_2_A	A	T	0.039887830585505	103248	66	133148	21	GLI3_stop
gDNA-Gli3-t20190116-exp-2-Gli3-t20190116-exp-2_S93_L001_R1_001.fastq.gz	GLI3_exp_2	B	GLI3_exp_2_B	A	T	0.0416754913950358	87652	61	11059	19	GLI3_stop
gDNA-Gli3-t20190214-exp-3-Gli3-t20190214-exp-3_S120_L001_R1_001.fastq.gz	GLI3_exp_3	A	GLI3_exp_3_A	G	A	0.0485061698782015	110856	91	86399	49	GLI3_stop
gDNA-Gli3-t20190116-exp-3-Gli3-t20190116-exp-3_S94_L001_R1_001.fastq.gz	GLI3_exp_3	B	GLI3_exp_3_B	G	A	0.126353881843958	106027	250	30374	13	GLI3_stop
gDNA-Gli3-t20190214-exp-4-Gli3-t20190214-exp-4_S121_L001_R1_001.fastq.gz	GLI3_exp_4	A	GLI3_exp_4_A	A	C	0.259894990743066	104808	445	87433	87	GLI3_stop
gDNA-Gli3-t20190116-exp-4-Gli3-t20190116-exp-4_S95_L001_R1_001.fastq.gz	GLI3_exp_4	B	GLI3_exp_4_B	A	C	0.252019463842124	89116	419	25850	43	GLI3_stop
gDNA-Gli3-t20190214-exp-5-Gli3-t20190214-exp-5_S122_L001_R1_001.fastq.gz	GLI3_exp_5	A	GLI3_exp_5_A	A	C	4.77123050259965	104643	8259	85031	6699	GLI3_stop
gDNA-Gli3-t20190116-exp-5-Gli3-t20190116-exp-5_S96_L001_R1_001.fastq.gz	GLI3_exp_5	B	GLI3_exp_5_B	A	C	7.40138876883626	92010	12844	26517	3663	GLI3_stop
gDNA-Gli3-t20190214-exp-6-Gli3-t20190214-exp-6_S123_L001_R1_001.fastq.gz	GLI3_exp_6	A	GLI3_exp_6_A	T	C	0.977554411324366	97279	1665	90448	489	GLI3_stop
gDNA-Gli3-t20190116-exp-6-Gli3-t20190116-exp-6_S97_L001_R1_001.fastq.gz	GLI3_exp_6	B	GLI3_exp_6_B	T	C	1.55288747767414	71268	2191	49011	497	GLI3_stop
gDNA-Gli3-t20190214-exp-7-Gli3-t20190214-exp-7_S124_L001_R1_001.fastq.gz	GLI3_exp_7	A	GLI3_exp_7_A	T	C	0.0464641771295239	132757	92	85961	27	GLI3_stop
gDNA-Gli3-t20190116-exp-7-Gli3-t20190116-exp-7_S98_L001_R1_001.fastq.gz	GLI3_exp_7	B	GLI3_exp_7_B	T	C	0.153678981682707	118761	297	39040	134	GLI3_stop
gDNA-Gli3-t20190214-exp-8-Gli3-t20190214-exp-8_S125_L001_R1_001.fastq.gz	GLI3_exp_8	A	GLI3_exp_8_A	C	T	2.96156770189155	115770	5220	94248	1925	GLI3_stop
gDNA-Gli3-t20190116-exp-8-Gli3-t20190116-exp-8_S99_L001_R1_001.fastq.gz	GLI3_exp_8	B	GLI3_exp_8_B	C	T	3.47559433894987	95956	5361	54987	1510	GLI3_stop
gDNA-Gli3-t20190214-exp-9-Gli3-t20190214-exp-9_S126_L001_R2_001.fastq.gz	GLI3_exp_9	A	GLI3_exp_9_A	T	C	0.352211396929978	102568	603	79916	241	GLI3_stop
gDNA-Gli3-t20190116-exp-9-Gli3-t20190116-exp-9_S100_L001_R2_001.fastq.gz	GLI3_exp_9	B	GLI3_exp_9_B	T	C	0.546163706682151	99621	997	30300	88	GLI3_stop
gDNA-ROR2-t20190214-con-1-ROR2-t20190214-con-1_S133_L001_R2_001.fastq.gz	ROR2_con_1	A	ROR2_con_1_A	C	T	0.166053290151627	109392	282	75635	52	synthetic_con
gDNA-ROR2-t20190214-con-10-ROR2-t20190214-con-10_S142_L001_R1_001.fastq.gz	ROR2_con_10	A	ROR2_con_10_A	G	T	0.227003963655596	146189	382	6444	7	synthetic_con
gDNA-ROR2-t20190214-con-11-ROR2-t20190214-con-11_S143_L001_R2_001.fastq.gz	ROR2_con_Arg442Ter	A	ROR2_con_Arg442Ter_A	G	T	6.13590084629056	125314	10426	99285	7849	synthetic_con
gDNA-ROR2-t20190214-con-12-ROR2-t20190214-con-12_S144_L001_R1_001.fastq.gz	ROR2_con_Trp720Ter	A	ROR2_con_Trp720Ter_A	C	G	0.713369628481218	113245	1385	21940	77	synthetic_con
gDNA-1-ROR2-t20190403-con-old-12_S104_L001_R1_001.fastq.gz	ROR2_con_Trp720Ter	B	ROR2_con_Trp720Ter_B	C	G	0.86	93902	1561	46437	681	synthetic_con
gDNA-ROR2-t20190214-con-13-ROR2-t20190214-con-13_S145_L001_R2_001.fastq.gz	ROR2_con_Trp749Ter	A	ROR2_con_Trp749Ter_A	C	G	9.94129229540773	67617	10956	23347	3647	synthetic_con
gDNA-ROR2-t20190214-con-2-ROR2-t20190214-con-2_S134_L001_R2_001.fastq.gz	ROR2_con_2	A	ROR2_con_2_A	C	T	0.0426726442643853	181109	83	99804	43	synthetic_con
gDNA-ROR2-t20190214-con-3-ROR2-t20190214-con-3_S135_L001_R2_001.fastq.gz	ROR2_con_3	A	ROR2_con_3_A	G	A	0.51353054078209	129830	701	118538	94	synthetic_con
gDNA-1-ROR2-t20190403-con-old-3_S103_L001_R2_001.fastq.gz	ROR2_con_3	B	ROR2_con_3_B	G	A	0.02	80034	30	90859	128	synthetic_con
gDNA-ROR2-t20190214-con-4-ROR2-t20190214-con-4_S136_L001_R2_001.fastq.gz	ROR2_con_4	A	ROR2_con_4_A	G	A	2.48657416312717	153343	4783	91609	2952	synthetic_con
gDNA-ROR2-t20190214-con-5-ROR2-t20190214-con-5_S137_L001_R2_001.fastq.gz	ROR2_con_5	A	ROR2_con_5_A	G	A	0.308740423329462	110712	513	30954	182	synthetic_con
gDNA-ROR2-t20190214-con-6-ROR2-t20190214-con-6_S138_L001_R2_001.fastq.gz	ROR2_con_6	A	ROR2_con_6_A	G	T	0.367245101062488	112921	524	92589	1051	synthetic_con
gDNA-ROR2-t20190214-con-7-ROR2-t20190214-con-7_S139_L001_R2_001.fastq.gz	ROR2_con_7	A	ROR2_con_7_A	A	G	0.153181581446647	126565	250	119062	234	synthetic_con
gDNA-ROR2-t20190214-con-8-ROR2-t20190214-con-8_S140_L001_R1_001.fastq.gz	ROR2_con_8	A	ROR2_con_8_A	G	A	0.544266618713661	138824	908	84785	364	synthetic_con
gDNA-ROR2-t20190214-con-9-ROR2-t20190214-con-9_S141_L001_R1_001.fastq.gz	ROR2_con_9	A	ROR2_con_9_A	C	T	4.63653702228338	140481	7682	98995	5619	synthetic_con
gDNA-ROR2-t20190214-exp-1-ROR2-t20190214-exp-1_S105_L001_R2_001.fastq.gz	ROR2_exp_1	A	ROR2_exp_1_A	A	T	0.099113997524888	97545	181	48487	168	ROR2_stop
gDNA-ROR2-t20190116-exp-1-ROR2-t20190116-exp-1_S79_L001_R2_001.fastq.gz	ROR2_exp_1	B	ROR2_exp_1_B	A	T	0.0709518932776428	82798	106	42789	14	ROR2_stop
gDNA-ROR2-t20190214-exp-10-ROR2-t20190214-exp-10_S114_L001_R1_001.fastq.gz	ROR2_exp_10	A	ROR2_exp_10_A	G	C	0.177099695238334	114427	283	13769	1	ROR2_stop
gDNA-ROR2-t20190116-exp-10-ROR2-t20190116-exp-10_S88_L001_R1_001.fastq.gz	ROR2_exp_10	B	ROR2_exp_10_B	G	C	0.204587248183253	113111	346	25523	14	ROR2_stop
gDNA-ROR2-t20190214-exp-11-ROR2-t20190214-exp-11_S115_L001_R2_001.fastq.gz	ROR2_exp_Arg442Ter	A	ROR2_exp_Arg442Ter_A	G	A	2.10196137239832	98628	3364	74310	952	ROR2_stop
gDNA-ROR2-t20190116-exp-11-ROR2-t20190116-exp-11_S89_L001_R2_001.fastq.gz	ROR2_exp_Arg442Ter	B	ROR2_exp_Arg442Ter_B	G	A	2.82609958133813	100725	5353	38330	786	ROR2_stop
gDNA-ROR2-t20190214-exp-12-ROR2-t20190214-exp-12_S116_L001_R1_001.fastq.gz	ROR2_exp_Trp720Ter	A	ROR2_exp_Trp720Ter_A	C	T	0.228438883812469	99523	390	69957	30	ROR2_stop
gDNA-ROR2-t20190116-exp-12-ROR2-t20190116-exp-12_S90_L001_R1_001.fastq.gz	ROR2_exp_Trp720Ter	B	ROR2_exp_Trp720Ter_B	C	T	0.199899399868179	123038	461	2257	3	ROR2_stop
gDNA-ROR2-t20190214-exp-13-ROR2-t20190214-exp-13_S117_L001_R2_001.fastq.gz	ROR2_exp_Trp749Ter	A	ROR2_exp_Trp749Ter_A	C	T	6.48159158472445	128448	14172	114176	7801	ROR2_stop
gDNA-ROR2-t20190116-exp-13-ROR2-t20190116-exp-13_S91_L001_R2_001.fastq.gz	ROR2_exp_Trp749Ter	B	ROR2_exp_Trp749Ter_B	C	T	6.49201030701176	133908	14764	35701	5010	ROR2_stop
gDNA-ROR2-t20190214-exp-2-ROR2-t20190214-exp-2_S106_L001_R2_001.fastq.gz	ROR2_exp_2	A	ROR2_exp_2_A	G	T	0.0198027220714718	179481	37	94738	29	ROR2_stop
gDNA-ROR2-t20190116-exp-2-ROR2-t20190116-exp-2_S80_L001_R2_001.fastq.gz	ROR2_exp_2	B	ROR2_exp_2_B	G	T	0.0275817382624381	208628	63	46836	47	ROR2_stop
gDNA-ROR2-t20190214-exp-3-ROR2-t20190214-exp-3_S107_L001_R2_001.fastq.gz	ROR2_exp_3	A	ROR2_exp_3_A	G	C	0.101810934927649	134161	141	125148	35	ROR2_stop
gDNA-ROR2-t20190116-exp-3-ROR2-t20190116-exp-3_S81_L001_R2_001.fastq.gz	ROR2_exp_3	B	ROR2_exp_3_B	G	C	0.0675410987585946	142521	100	34032	35	ROR2_stop
gDNA-ROR2-t20190214-exp-4-ROR2-t20190214-exp-4_S108_L001_R2_001.fastq.gz	ROR2_exp_4	A	ROR2_exp_4_A	G	C	3.84217032508102	77626	4600	56850	2906	ROR2_stop
gDNA-ROR2-t20190116-exp-4-ROR2-t20190116-exp-4_S82_L001_R2_001.fastq.gz	ROR2_exp_4	B	ROR2_exp_4_B	G	C	4.48907026546527	108311	7777	31244	1870	ROR2_stop
gDNA-ROR2-t20190214-exp-5-ROR2-t20190214-exp-5_S109_L001_R2_001.fastq.gz	ROR2_exp_5	A	ROR2_exp_5_A	G	C	0.174445207046442	83551	244	3890	14	ROR2_stop
gDNA-ROR2-t20190116-exp-5-ROR2-t20190116-exp-5_S83_L001_R2_001.fastq.gz	ROR2_exp_5	B	ROR2_exp_5_B	G	C	0.0859906418460115	89829	145	24273	49	ROR2_stop
gDNA-ROR2-t20190214-exp-6-ROR2-t20190214-exp-6_S110_L001_R2_001.fastq.gz	ROR2_exp_6	A	ROR2_exp_6_A	G	C	0.117677468505972	89362	173	60947	735	ROR2_stop
gDNA-ROR2-t20190116-exp-6-ROR2-t20190116-exp-6_S84_L001_R2_001.fastq.gz	ROR2_exp_6	B	ROR2_exp_6_B	G	C	0.103203168337268	86183	160	35925	83	ROR2_stop
gDNA-ROR2-t20190214-exp-7-ROR2-t20190214-exp-7_S111_L001_R2_001.fastq.gz	ROR2_exp_7	A	ROR2_exp_7_A	A	C	0.069453341514892	87083	103	87702	9	ROR2_stop
gDNA-ROR2-t20190116-exp-7-ROR2-t20190116-exp-7_S85_L001_R2_001.fastq.gz	ROR2_exp_7	B	ROR2_exp_7_B	A	C	0.0520226265499779	86539	79	69609	23	ROR2_stop
gDNA-ROR2-t20190214-exp-8-ROR2-t20190214-exp-8_S112_L001_R1_001.fastq.gz	ROR2_exp_8	A	ROR2_exp_8_A	G	C	0.384134649992474	106890	587	42244	94	ROR2_stop
gDNA-ROR2-t20190116-exp-8-ROR2-t20190116-exp-8_S86_L001_R1_001.fastq.gz	ROR2_exp_8	B	ROR2_exp_8_B	G	C	0.44675092901885	111209	761	32537	27	ROR2_stop
gDNA-ROR2-t20190214-exp-9-ROR2-t20190214-exp-9_S113_L001_R1_001.fastq.gz	ROR2_exp_9	A	ROR2_exp_9_A	A	T	0.647948164146868	984	9	40926	1166	ROR2_stop
gDNA-ROR2-t20190116-exp-9-ROR2-t20190116-exp-9_S87_L001_R1_001.fastq.gz	ROR2_exp_9	B	ROR2_exp_9_B	A	T	12.3061829662305	81045	16683	72909	2889	ROR2_stop
gDNA-A-stop-1_S161_L001_R2_001.fastq.gz	stop_1	A	stop1_A	G	A	0.61	33800	402	190745	314	stop_gained
gDNA-B-stop-1_S170_L001_R2_001.fastq.gz	stop_1	B	stop1_B	G	A	0.49	24147	245	119840	263	stop_gained
Stop1-t171212-x171221-gdna_S28_L001_R2_001.fastq.gz	stop_1	C	stop1_C	G	A	0.85	1175	27	1482	3	stop_gained
gDNA-A-stop-10_S169_L001_R2_001.fastq.gz	stop_10	A	stop10_A	C	T	1.28	24928	527	29407	187	stop_gained
gDNA-B-stop-10_S178_L001_R2_001.fastq.gz	stop_10	B	stop10_B	C	T	1.59	7723	208	24398	557	stop_gained
Stop10-t171212-x171221-gdna_S36_L001_R2_001.fastq.gz	stop_10	C	stop10_C	C	T	2.56	1779	93	1840	89	stop_gained
gDNA-A-stop-2_S162_L001_R2_001.fastq.gz	stop_2	A	stop2_A	C	T	0.09	17959	22	146273	188	stop_gained
gDNA-B-stop-2_S171_L001_R2_001.fastq.gz	stop_2	B	stop2_B	C	T	0.03	6167	3	105908	31	stop_gained
Stop2-t171212-x171221-gdna_S29_L001_R2_001.fastq.gz	stop_2	C	stop2_C	C	T	0.07	2626	3	2426	2	stop_gained
gDNA-A-stop-3_S163_L001_R2_001.fastq.gz	stop_3	A	stop3_A	G	T	0.07	50208	40	149445	78	stop_gained
gDNA-B-stop-3_S172_L001_R2_001.fastq.gz	stop_3	B	stop3_B	G	T	0.07	2225	2	115287	103	stop_gained
Stop3-t171212-x171221-gdna_S30_L001_R2_001.fastq.gz	stop_3	C	stop3_C	G	T	0.18	2804	7	3685	3	stop_gained
gDNA-A-stop-5_S164_L001_R2_001.fastq.gz	stop_5	A	stop5_A	G	A	1.67	38209	1068	131635	3786	stop_gained
gDNA-B-stop-5_S173_L001_R2_001.fastq.gz	stop_5	B	stop5_B	G	A	1.81	23803	769	131459	1741	stop_gained
Stop5-t171212-x171221-gdna_S31_L001_R2_001.fastq.gz	stop_5	C	stop5_C	G	A	3.47	3691	255	3205	175	stop_gained
gDNA-A-stop-6_S165_L001_R2_001.fastq.gz	stop_6	A	stop6_A	C	T	5.06	24433	1923	83635	7947	stop_gained
gDNA-B-stop-6_S174_L001_R2_001.fastq.gz	stop_6	B	stop6_B	C	T	4.4	6708	486	59311	4324	stop_gained
Stop6-t171212-x171221-gdna_S32_L001_R2_001.fastq.gz	stop_6	C	stop6_C	C	T	5.28	3448	349	2142	102	stop_gained
gDNA-A-stop-7_S166_L001_R2_001.fastq.gz	stop_7	A	stop7_A	C	A	2.89	12232	736	135937	1050	stop_gained
gDNA-B-stop-7_S175_L001_R2_001.fastq.gz	stop_7	B	stop7_B	C	A	2.8	15321	914	55340	464	stop_gained
Stop7-t171212-x171221-gdna_S33_L001_R2_001.fastq.gz	stop_7	C	stop7_C	C	A	1.43	973	88	1438	30	stop_gained
gDNA-A-stop-8_S167_L001_R2_001.fastq.gz	stop_8	A	stop8_A	G	A	0.73	81883	720	186185	309	stop_gained
gDNA-B-stop-8_S176_L001_R2_001.fastq.gz	stop_8	B	stop8_B	G	A	0.74	53567	480	162593	194	stop_gained
Stop8-t171212-x171221-gdna_S34_L001_R2_001.fastq.gz	stop_8	C	stop8_C	G	A	1.04	2476	31	3637	10	stop_gained
gDNA-A-stop-9_S168_L001_R1_001.fastq.gz	stop_9	A	stop9_A	G	A	6.47	17609	1528	84576	3187	stop_gained
Stop9-t171212-x171221-gdna_S35_L001_R1_001.fastq.gz	stop_9	C	stop9_C	G	A	8.36	3611	410	4663	318	stop_gained
gDNA-A-stopcon-1_S179_L001_R2_001.fastq.gz	stop_con_1	A	stopcon1_A	G	T	1.93	63143	2580	149928	5754	synthetic_con
gDNA-B-stopcon-1_S188_L001_R2_001.fastq.gz	stop_con_1	B	stopcon1_B	G	T	1.64	35504	1192	115329	4211	synthetic_con
gDNA-A-stopcon-10_S187_L001_R2_001.fastq.gz	stop_con_10	A	stopcon10_A	C	G	1.5	46676	1137	41031	958	synthetic_con
gDNA-B-stopcon-10_S196_L001_R2_001.fastq.gz	stop_con_10	B	stopcon10_B	C	G	1.7	14934	418	36479	829	synthetic_con
Stopcon10-t171212-x171221-gdna_S45_L001_R2_001.fastq.gz	stop_con_10	C	stopcon10_C	C	G	2.62	1429	80	1773	104	synthetic_con
gDNA-A-stopcon-2_S180_L001_R2_001.fastq.gz	stop_con_2	A	stopcon2_A	C	A	0.15	120475	255	133185	113	synthetic_con
gDNA-B-stopcon-2_S189_L001_R2_001.fastq.gz	stop_con_2	B	stopcon2_B	C	A	0.11	72552	105	148655	262	synthetic_con
Stopcon2-t171212-x171221-gdna_S38_L001_R2_001.fastq.gz	stop_con_2	C	stopcon2_C	C	A	0.44	2607	18	1588	10	synthetic_con
gDNA-A-stopcon-3_S181_L001_R2_001.fastq.gz	stop_con_3	A	stopcon3_A	G	A	0.11	127653	165	127881	186	synthetic_con
gDNA-B-stopcon-3_S190_L001_R2_001.fastq.gz	stop_con_3	B	stopcon3_B	G	A	0.12	110311	161	106555	178	synthetic_con
Stopcon3-t171212-x171221-gdna_S39_L001_R2_001.fastq.gz	stop_con_3	C	stopcon3_C	G	A	0.29	3405	13	4242	10	synthetic_con
gDNA-A-stopcon-5_S182_L001_R2_001.fastq.gz	stop_con_5	A	stopcon5_A	G	T	5.32	96324	9371	110055	10349	synthetic_con
gDNA-B-stopcon-5_S191_L001_R2_001.fastq.gz	stop_con_5	B	stopcon5_B	G	T	4.79	64768	5769	105523	9851	synthetic_con
Stopcon5-t171212-x171221-gdna_S40_L001_R2_001.fastq.gz	stop_con_5	C	stopcon5_C	G	T	5.9	3634	473	2565	607	synthetic_con
gDNA-A-stopcon-6_S183_L001_R2_001.fastq.gz	stop_con_6	A	stopcon6_A	C	A	6.06	98425	9532	82058	6427	synthetic_con
gDNA-B-stopcon-6_S192_L001_R2_001.fastq.gz	stop_con_6	B	stopcon6_B	C	A	5.58	3243	294	85698	11450	synthetic_con
Stopcon6-t171212-x171221-gdna_S41_L001_R2_001.fastq.gz	stop_con_6	C	stopcon6_C	C	A	8.14	2533	461	1761	367	synthetic_con
gDNA-A-stopcon-7_S184_L001_R2_001.fastq.gz	stop_con_7	A	stopcon7_A	C	T	1.23	47378	1131	103596	5063	synthetic_con
gDNA-B-stopcon-7_S193_L001_R2_001.fastq.gz	stop_con_7	B	stopcon7_B	C	T	1.26	44778	1111	72168	3648	synthetic_con
Stopcon7-t171212-x171221-gdna_S42_L001_R2_001.fastq.gz	stop_con_7	C	stopcon7_C	C	T	0.75	1131	46	1706	140	synthetic_con
gDNA-A-stopcon-8_S185_L001_R2_001.fastq.gz	stop_con_8	A	stopcon8_A	G	T	2.55	101510	3181	169616	5623	synthetic_con
gDNA-B-stopcon-8_S194_L001_R2_001.fastq.gz	stop_con_8	B	stopcon8_B	G	T	2.51	95320	3049	146478	4500	synthetic_con
Stopcon8-t171212-x171221-gdna_S43_L001_R2_001.fastq.gz	stop_con_8	C	stopcon8_C	G	T	5.15	1640	121	3917	443	synthetic_con
gDNA-A-stopcon-9_S186_L001_R1_001.fastq.gz	stop_con_9	A	stopcon9_A	G	T	7.03	57571	5323	72650	6269	synthetic_con
gDNA-B-stopcon-9_S195_L001_R1_001.fastq.gz	stop_con_9	B	stopcon9_B	G	T	7.19	28667	2667	78294	6785	synthetic_con
Stopcon9-t171212-x171221-gdna_S44_L001_R1_001.fastq.gz	stop_con_9	C	stopcon9_C	G	T	12.17	3155	534	3472	573	synthetic_con
gDNA-A-syn1_S197_L001_R2_001.fastq.gz	syn1_11_88027393_A_C_b37	A	syn1_A	A	C	1.56	77906	2079	1492	30	non_eQTL_con
gDNA-B-syn1_S205_L001_R2_001.fastq.gz	syn1_11_88027393_A_C_b37	B	syn1_B	A	C	1.84	67378	2041	64940	1534	non_eQTL_con
Syn1-t171212-x171221-gdna_S47_L001_R2_001.fastq.gz	syn1_11_88027393_A_C_b37	C	syn1_C	A	C	4.63	1780	158	1454	125	non_eQTL_con
gDNA-syn10-A_S13_L001_R1_001.fastq.gz	syn10_1_3800242_A_G_b37	A	syn10_A	A	G	37.42	111739	97838	24	9	non_eQTL_con
gDNA-syn10-B_S15_L001_R1_001.fastq.gz	syn10_1_3800242_A_G_b37	B	syn10_B	A	G	5.57	21656	17219	0	0	non_eQTL_con
gDNA-syn11-A_S21_L001_R1_001.fastq.gz	syn11_10_70940191_C_T_b37	A	syn11_A	C	T	0.33	186911	674	136586	568	non_eQTL_con
gDNA-syn11-B_S23_L001_R1_001.fastq.gz	syn11_10_70940191_C_T_b37	B	syn11_B	C	T	0.34	237553	895	48	0	non_eQTL_con
gDNA-syn12-A_S29_L001_R1_001.fastq.gz	syn12_11_126174038_C_T_b37	A	syn12_A	C	T	0.2	193486	445	101879	840	non_eQTL_con
gDNA-syn12-B_S31_L001_R1_001.fastq.gz	syn12_11_126174038_C_T_b37	B	syn12_B	C	T	0.25	249383	765	2	0	non_eQTL_con
gDNA-syn13-A_S37_L001_R1_001.fastq.gz	syn13_14_77242490_C_T_b37	A	syn13_A	C	T	1.31	187005	3694	0	0	non_eQTL_con
gDNA-syn13-B_S39_L001_R1_001.fastq.gz	syn13_14_77242490_C_T_b37	B	syn13_B	C	T	1.67	213899	4488	1	0	non_eQTL_con
gDNA-syn14-A_S45_L001_R2_001.fastq.gz	syn14_16_69364030_G_A_b37	A	syn14_A	G	A	1.45	77936	1341	40390	747	non_eQTL_con
gDNA-syn14-B_S47_L001_R2_001.fastq.gz	syn14_16_69364030_G_A_b37	B	syn14_B	G	A	1.7	102911	2021	1172	21	non_eQTL_con
gDNA-syn15-A_S53_L001_R1_001.fastq.gz	syn15_16_88782079_G_A_b37	A	syn15_A	G	A	0.15	203899	370	174679	76	non_eQTL_con
gDNA-syn15-B_S55_L001_R1_001.fastq.gz	syn15_16_88782079_G_A_b37	B	syn15_B	G	A	0.13	257224	421	2	0	non_eQTL_con
gDNA-syn16-A_S61_L001_R1_001.fastq.gz	syn16_16_88787737_C_T_b37	A	syn16_A	C	T	0.31	252974	797	78679	258	non_eQTL_con
gDNA-syn16-B_S63_L001_R1_001.fastq.gz	syn16_16_88787737_C_T_b37	B	syn16_B	C	T	0.3	233793	712	1	0	non_eQTL_con
gDNA-syn17-A_S69_L001_R2_001.fastq.gz	syn17_17_15848598_G_T_b37	A	syn17_A	G	T	2.84	155257	5341	65584	2300	non_eQTL_con
gDNA-syn17-B_S71_L001_R2_001.fastq.gz	syn17_17_15848598_G_T_b37	B	syn17_B	G	T	3.64	139213	6105	28	3	non_eQTL_con
gDNA-syn18-A_S77_L001_R2_001.fastq.gz	syn18_17_15848637_C_T_b37	A	syn18_A	C	T	0.02	228031	36	19854	4	non_eQTL_con
gDNA-syn18-B_S79_L001_R2_001.fastq.gz	syn18_17_15848637_C_T_b37	B	syn18_B	C	T	0.08	181215	166	0	0	non_eQTL_con
gDNA-syn19-A_S83_L001_R1_001.fastq.gz	syn19_17_15902994_C_G_b37	A	syn19_A	C	G	3.69	215620	9723	3974	7	non_eQTL_con
gDNA-syn19-B_S84_L001_R1_001.fastq.gz	syn19_17_15902994_C_G_b37	B	syn19_B	C	G	3.76	208654	9326	3	0	non_eQTL_con
gDNA-A-syn2_S198_L001_R2_001.fastq.gz	syn2_14_105353405_G_A_b37	A	syn2_A	G	A	0.6	65352	513	686	6	non_eQTL_con
gDNA-B-syn2_S206_L001_R2_001.fastq.gz	syn2_14_105353405_G_A_b37	B	syn2_B	G	A	0.6	67580	548	72259	825	non_eQTL_con
Syn2-t171212-x171221-gdna_S48_L001_R2_001.fastq.gz	syn2_14_105353405_G_A_b37	C	syn2_C	G	A	1.3	2866	56	3909	74	non_eQTL_con
gDNA-syn20-A_S87_L001_R1_001.fastq.gz	syn20_17_57290383_G_A_b37	A	syn20_A	G	A	0.42	322624	1626	219874	1126	non_eQTL_con
gDNA-syn20-B_S88_L001_R1_001.fastq.gz	syn20_17_57290383_G_A_b37	B	syn20_B	G	A	0.71	356388	2843	7	0	non_eQTL_con
gDNA-syn21-A_S6_L001_R2_001.fastq.gz	syn21_17_73905794_C_T_b37	A	syn21_A	C	T	1.76	129248	2716	89011	2270	non_eQTL_con
gDNA-syn21-B_S8_L001_R2_001.fastq.gz	syn21_17_73905794_C_T_b37	B	syn21_B	C	T	1.67	220290	4205	177581	2554	non_eQTL_con
gDNA-syn22-A_S14_L001_R2_001.fastq.gz	syn22_18_21109145_G_A_b37	A	syn22_A	G	A	1.03	40886	446	20369	148	non_eQTL_con
gDNA-syn22-B_S16_L001_R2_001.fastq.gz	syn22_18_21109145_G_A_b37	B	syn22_B	G	A	1.2	180645	2323	63692	710	non_eQTL_con
gDNA-syn23-A_S22_L001_R2_001.fastq.gz	syn23_19_3959444_G_A_b37	A	syn23_A	G	A	1.74	182206	3564	120919	2561	non_eQTL_con
gDNA-syn23-B_S24_L001_R1_001.fastq.gz	syn23_19_3959444_G_A_b37	B	syn23_B	G	A	3.05	272785	9598	204937	7631	non_eQTL_con
gDNA-syn24-A_S30_L001_R2_001.fastq.gz	syn24_21_44323461_G_A_b37	A	syn24_A	G	A	68.78	50810	159365	36077	78339	non_eQTL_con
gDNA-syn24-B_S32_L001_R2_001.fastq.gz	syn24_21_44323461_G_A_b37	B	syn24_B	G	A	67.22	72565	230009	72701	180955	non_eQTL_con
gDNA-syn25-A_S38_L001_R1_001.fastq.gz	syn25_5_10239353_C_T_b37	A	syn25_A	C	T	2.88	148652	5046	81660	3082	non_eQTL_con
gDNA-syn25-B_S40_L001_R1_001.fastq.gz	syn25_5_10239353_C_T_b37	B	syn25_B	C	T	1.52	688	12	176518	6657	non_eQTL_con
gDNA-syn26-A_S46_L001_R1_001.fastq.gz	syn26_6_108395649_C_A_b37	A	syn26_A	C	A	0.46	4095	21	58728	366	non_eQTL_con
gDNA-syn26-B_S48_L001_R1_001.fastq.gz	syn26_6_108395649_C_A_b37	B	syn26_B	C	A	0.3	247454	808	200121	496	non_eQTL_con
gDNA-syn27-A_S54_L001_R2_001.fastq.gz	syn27_6_139488160_C_T_b37	A	syn27_A	C	T	0.49	172701	1109	106138	601	non_eQTL_con
gDNA-syn27-B_S56_L001_R1_001.fastq.gz	syn27_6_139488160_C_T_b37	B	syn27_B	C	T	0.58	176067	1297	174896	1248	non_eQTL_con
gDNA-syn28-A_S62_L001_R2_001.fastq.gz	syn28_7_156742779_C_A_b37	A	syn28_A	C	A	39.78	80500	80829	18221	18407	non_eQTL_con
gDNA-syn28-B_S64_L001_R2_001.fastq.gz	syn28_7_156742779_C_A_b37	B	syn28_B	C	A	43.34	84752	84332	46972	56317	non_eQTL_con
gDNA-syn29-A_S70_L001_R2_001.fastq.gz	syn29_7_766429_G_A_b37	A	syn29_A	G	A	0.34	88837	389	16659	111	non_eQTL_con
gDNA-syn29-B_S72_L001_R2_001.fastq.gz	syn29_7_766429_G_A_b37	B	syn29_B	G	A	0.42	213459	1052	111139	611	non_eQTL_con
gDNA-A-syn3_S199_L001_R2_001.fastq.gz	syn3_17_38978463_G_A_b37	A	syn3_A	G	A	0.15	41961	107	1760	2	non_eQTL_con
gDNA-B-syn3_S207_L001_R2_001.fastq.gz	syn3_17_38978463_G_A_b37	B	syn3_B	G	A	0.16	36140	99	26592	47	non_eQTL_con
gDNA-syn30-A_S78_L001_R1_001.fastq.gz	syn30_8_144733119_G_A_b37	A	syn30_A	G	A	2.8	214029	7288	2	0	non_eQTL_con
gDNA-syn30-B_S80_L001_R1_001.fastq.gz	syn30_8_144733119_G_A_b37	B	syn30_B	G	A	0.23	95803	228	248739	452	non_eQTL_con
gDNA-A-syn4_S200_L001_R1_001.fastq.gz	syn4_17_77082320_C_T_b37	A	syn4_A	C	T	0.5	76623	664	1633	15	non_eQTL_con
gDNA-B-syn4_S208_L001_R1_001.fastq.gz	syn4_17_77082320_C_T_b37	B	syn4_B	C	T	0.45	66888	536	71768	469	non_eQTL_con
Syn4-t171212-x171221-gdna_S50_L001_R1_001.fastq.gz	syn4_17_77082320_C_T_b37	C	syn4_C	C	T	1.16	1666	42	1975	39	non_eQTL_con
gDNA-A-syn5_S201_L001_R2_001.fastq.gz	syn5_17_77984141_C_T_b37	A	syn5_A	C	T	0.97	61794	1015	2044	29	non_eQTL_con
gDNA-B-syn5_S209_L001_R2_001.fastq.gz	syn5_17_77984141_C_T_b37	B	syn5_B	C	T	1	51087	940	71755	1162	non_eQTL_con
gDNA-A-syn6_S202_L001_R1_001.fastq.gz	syn6_19_58806083_T_C_b37	A	syn6_A	T	C	15.97	54564	16902	1594	196	non_eQTL_con
gDNA-B-syn6_S210_L001_R1_001.fastq.gz	syn6_19_58806083_T_C_b37	B	syn6_B	T	C	14.35	58963	15482	55373	12399	non_eQTL_con
Syn6-t171212-x171221-gdna_S52_L001_R1_001.fastq.gz	syn6_19_58806083_T_C_b37	C	syn6_C	T	C	12.42	1765	468	584	214	non_eQTL_con
gDNA-B-syn7_S211_L001_R1_001.fastq.gz	syn7_22_50962259_G_A_b37	B	syn7_B	G	A	1.43	80919	1879	72340	1507	non_eQTL_con
Syn7-t171212-x171221-gdna_S53_L001_R1_001.fastq.gz	syn7_22_50962259_G_A_b37	C	syn7_C	G	A	3.33	2540	167	2369	164	non_eQTL_con
gDNA-A-syn8_S204_L001_R1_001.fastq.gz	syn8_7_143560565_T_G_b37	A	syn8_A	T	G	3.59	58878	3671	796	93	non_eQTL_con
gDNA-B-syn8_S212_L001_R1_001.fastq.gz	syn8_7_143560565_T_G_b37	B	syn8_B	T	G	3.21	43328	3013	60450	3077	non_eQTL_con
Syn8-t171212-x171221-gdna_S54_L001_R1_001.fastq.gz	syn8_7_143560565_T_G_b37	C	syn8_C	T	G	10.33	2976	561	2551	441	non_eQTL_con
gDNA-syn9-A_S5_L001_R2_001.fastq.gz	syn9_1_27692975_G_T_b37	A	syn9_A	G	T	0.69	189544	1543	0	0	non_eQTL_con
gDNA-syn9-B_S7_L001_R2_001.fastq.gz	syn9_1_27692975_G_T_b37	B	syn9_B	G	T	1.05	299433	3841	73545	977	non_eQTL_con
