## Supplemental Table 1 for "A polyclonal allelic expression assay for detecting regulatory effects of transcript variants"

variant_type	variant_ID	chr	chr_pos_GRCh38	REF_allele	ALT_allele	gRNA_seq
stop_gained	stop_1	1	10463557	G	A	GTGTGTGCTGCAGCCGCTGGA
stop_gained	stop_2	1	113981146	C	T	GGGTGAAGTCACGCAGCCTT
stop_gained	stop_3	1	946463	G	T	GCAGCTGCTTGGGAAGGTTC
stop_gained	stop_5	19	18784264	G	A	GTGGAAGGACCCGCGAAACG
stop_gained	stop_6	2	200651022	C	T	GGCATTGATCTCTTGTTTGTA
stop_gained	stop_7	20	44948809	C	A	GGCAATGAGCTTGTAAAGAA
stop_gained	stop_8	22	36512560	G	A	GAAGCTGGACTCTCAGCGAG
stop_gained	stop_9	3	49122992	G	A	GCCCATCCTCATCTCGACAGC
stop_gained	stop_10	5	154821355	C	T	GAGGGCCAAGGAAAACCACA
eQTL	chr1_20508117_C_A_b38	1	20508117	C	A	GTTTCCGGTCAGGTTAGGCC
eQTL	chr10_16817401_G_C_b38	10	16817401	G	C	GCGTGTTCGCTGTTCAGTGC
eQTL	chr11_44066439_G_T_b38	11	44066439	G	T	GGCTCCAGGTTTCCAGGCAG
eQTL	chr15_64156166_C_T_b38	15	64156166	C	T	GTGGAAGCAGGAGGGCATGG
eQTL	chr16_70157320_G_A_b38	16	70157320	G	A	GCAGCCTATTAGTTCTGGTG
eQTL	chr19_32972322_C_T_b38	19	32972322	C	T	GGTTCCTGCCGGCTGTATTC
eQTL	chr19_32972339_A_G_b38	19	32972339	A	G	GCTGTATTCGGGCCTTGGAC
eQTL	chr19_984554_C_G_b38	19	984554	C	G	GCAAGAATTACATCAGCGCC
eQTL	chr2_170816965_G_A_b38	2	170816965	G	A	GCCCAGCGATCCGCTCGGCT
eQTL	chr2_9843557_G_T_b38	2	9843557	G	T	GCCTCCTTACCGCCTCCTCG
eQTL	chr20_1325648_T_C_b38	20	1325648	T	C	GCTTTAAACTCCCCTGGCCT
eQTL	chr20_3213332_G_A_b38	20	3213332	G	A	GATAAGTGCCGGAGTACCAG
eQTL	chr22_36507049_C_T_b38	22	36507049	C	T	GCGCGGCCTCATTAGACCAC
eQTL	chr4_41990735_G_C_b38	4	41990735	G	C	GCTCCGTCTGCGATGCAGGG
eQTL	chr8_144414270_T_C_b38	8	144414270	T	C	GGCAGTGGGTGCAGTCACTG
eQTL	chr5_56909530_A_G_b38	5	56909530	A	G	GGTGCCAGGAACACTGAGAG
eQTL	chr3_33218930_C_T_b38	3	33218930	C	T	GCGCTCGGCTCACGAATCGC
eQTL	chr7_4768773_G_A_b38	7	4768773	G	A	GAGCGGGGAGAGTGGTGAGG
eQTL	chr19_9324196_C_T_b38	19	9324196	C	T	GCGTGGGCGCATGCGCATAA
eQTL	chr8_544804_C_G_b38	8	544804	C	G	GCCGCAGGCAGAGCGTCCGG
eQTL	chr16_89972488_G_C_b38	16	89972488	G	C	GATCAAACCCTCGAACGGTC
eQTL	chr4_139665971_A_T_b38	4	139665971	A	T	GAACTATTTGTAGAGCGCAC
eQTL	chr1_147647471_G_A_b38	1	147647471	G	A	GAGTTTGAGAGCAGAGTGCG
eQTL	chr1_27335461_C_T_b38	1	27335461	C	T	GGCCACCGAGCAGCCATCAC
eQTL	chr1_197902889_G_T_b38	1	197902889	G	T	GAGCGAAGAGTTAACCGCGG
eQTL	chr20_25057848_G_T_b38	20	25057848	G	T	GTCCCAGACGGTGTGGTAGG
eQTL	chr7_90211993_G_A_b38	7	90211993	G	A	GGGCGAGCCTTGCAGCTCCC
eQTL	chr3_100709512_A_G_b38	3	100709512	A	G	GAGAACTTGGGCTCTGTACG
eQTL	chr9_133361131_C_T_b38	9	133361131	C	T	GGCATGTGCTTTTATTAACC
eQTL	chr12_51199833_T_G_b38	12	51199833	T	G	GCTGAAGGTGGCAATGGCAG
eQTL	chr16_88706338_C_T_b38	16	88706338	C	T	GCGCGGGCCTGGCCCCGGGA
eQTL	chr19_57840921_G_A_b38	19	57840921	G	A	GACAGGTGTGTCTCCCAAGA
eQTL	chr17_81294933_T_C_b38	17	81294933	T	C	GGTCATAGTGAGAGGTCTAG
ROR2_stop	ROR2_exp_1	9	91725057-91725059	CAG	CTA	GTCTGCGGTGAGGTTCATGG
ROR2_stop	ROR2_exp_2	9	91725078-91725080	CGC	CTA	GCCATGAACCTCACCGCAGACAG
ROR2_stop	ROR2_exp_3	9	91725099-91725101	GAG	CTA	GCCATGAACCTCACCGCAGACAG
ROR2_stop	ROR2_exp_4	9	91726553-91726555	GTT	CTA	GGCATGGAGACCTGTTTGTGC
ROR2_stop	ROR2_exp_5	9	91726574-91726576	GTC	CTA	GCCATCAGCTGTCGCCGCTG
ROR2_stop	ROR2_exp_6	9	91726616-91726618	GGA	CTA	GCCATCAGCTGTCGCCGCTG
ROR2_stop	ROR2_exp_7	9	91726637-91726639	ATT	CTA	GCCATCAGCTGTCGCCGCTG
ROR2_stop	ROR2_exp_8	9	91726658-91726660	GAA	CTA	GAAAAGGCAAGCGATGACCAG
ROR2_stop	ROR2_exp_9	9	91726679-91726681	CAG	CTA	GAAAAGGCAAGCGATGACCAG
ROR2_stop	ROR2_exp_10	9	91726700-91726702	GAC	CTA	GAAAAGGCAAGCGATGACCAG
ROR2_stop	ROR2_exp_Arg442Ter	9	91726603	G	A	GCCATCAGCTGTCGCCGCTG
ROR2_stop	ROR2_exp_Trp720Ter	9	91724334	C	T	GCGGGACAGTCATCGGGGCA
ROR2_stop	ROR2_exp_Trp749Ter	9	91724248	C	T	GTAGTTGGAAAGGTTGCCCC
GLI3_stop	GLI3_exp_1	7	41966592-41966594	GAG	CTA	GGGCCCATGACGCTTCTCCC
GLI3_stop	GLI3_exp_2	7	41966613-41966615	CAA	CTA	GGGCCCATGACGCTTCTCCC
GLI3_stop	GLI3_exp_3	7	41966635-41966637	CTG	CTA	GTCCAACAACACCTGCAGCT
GLI3_stop	GLI3_exp_4	7	41967609-41967611	AGG	CTA	GAGAGACCGCAGGGGCTTTA
GLI3_stop	GLI3_exp_5	7	41967630-41967632	AGG	CTA	GAGAGACCGCAGGGGCTTTA
GLI3_stop	GLI3_exp_6	7	41967672-41967674	TTG	CTA	GAAAGGCTAAAACAAGTGAA
GLI3_stop	GLI3_exp_7	7	41967693-41967695	TAC	CTA	GAAACCCGGCAGGGACCAAA
GLI3_stop	GLI3_exp_8	7	41967714-41967716	CCC	CTA	GAAACCCGGCAGGGACCAAA
GLI3_stop	GLI3_exp_9	7	41967735-41967737	TTG	CTA	GGCTTGCAAAGCAAGGGCTG
GLI3_stop	GLI3_exp_10	7	41967756-41967758	TGC	CTA	GGCTTGCAAAGCAAGGGCTG
GLI3_stop	GLI3_exp_Ser856Ter	7	41966506	G	T	GTAGGCCGAGCTGATGGTGC
GLI3_stop	GLI3_exp_Arg792Ter	7	41967653	G	A	GGTAGAATGGGGTTCAGTCG
GLI3_stop	GLI3_exp_Gln717Ter	7	41967878	G	A	GTTGGAATAGTTGCTGATGG
synthetic_con	stop_con_1	1	10463557	G	T	GTGTGTGCTGCAGCCGCTGGA
synthetic_con	stop_con_2	1	113981146	C	A	GGGTGAAGTCACGCAGCCTT
synthetic_con	stop_con_3	1	946463	G	A	GCAGCTGCTTGGGAAGGTTC
synthetic_con	stop_con_5	19	18784264	G	T	GTGGAAGGACCCGCGAAACG
synthetic_con	stop_con_6	2	200651022	C	A	GGCATTGATCTCTTGTTTGTA
synthetic_con	stop_con_7	20	44948809	C	T	GGCAATGAGCTTGTAAAGAA
synthetic_con	stop_con_8	22	36512560	G	T	GAAGCTGGACTCTCAGCGAG
synthetic_con	stop_con_9	3	49122992	G	T	GCCCATCCTCATCTCGACAGC
synthetic_con	stop_con_10	5	154821355	C	G	GAGGGCCAAGGAAAACCACA
non_eQTL_con	syn1_11_88027393_A_C_b37	11	88294225	A	C	GGTCTCTTAGACCAGTGTGG
non_eQTL_con	syn2_14_105353405_G_A_b37	14	104887068	G	A	GTGAGGGGGGCAGCACCCCG
non_eQTL_con	syn3_17_38978463_G_A_b37	17	40822211	G	A	GGAGGCGGCTTTGGTGGAGG
non_eQTL_con	syn4_17_77082320_C_T_b37	17	79086238	C	T	GAAATTCCATGCGACGATCC
non_eQTL_con	syn5_17_77984141_C_T_b37	17	80010342	C	T	GGATGTCACCGAGGAGGGGC
non_eQTL_con	syn6_19_58806083_T_C_b37	19	58294717	T	C	GGATGCGCTCATGCTGGACG
non_eQTL_con	syn7_22_50962259_G_A_b37	22	50523830	G	A	GGCAACCTGTTTGGTGGAGC
non_eQTL_con	syn8_7_143560565_T_G_b37	7	143863472	T	G	GAGTGGCCTCCTCGCAGTGG
non_eQTL_con	syn9_1_27692975_G_T_b37	1	27366484	G	T	GCCGGCTCCGCGCGCAGCCC
non_eQTL_con	syn10_1_3800242_A_G_b37	1	3883678	A	G	GTCACAGTTGAGCTTGTGGG
non_eQTL_con	syn11_10_70940191_C_T_b37	10	69180435	C	T	GTTTGGTATTTTGGAGCCAC
non_eQTL_con	syn12_11_126174038_C_T_b37	11	126304143	C	T	GCGCGAATTGGACGTGGAGG
non_eQTL_con	syn13_14_77242490_C_T_b37	14	76776147	C	T	GCGGGTCGTGTGACACGCTC
non_eQTL_con	syn14_16_69364030_G_A_b37	16	69330127	G	A	GGTTCACGAACACGCGCAGG
non_eQTL_con	syn15_16_88782079_G_A_b37	16	88715671	G	A	GCGGTAGAGGAAGATGAGCT
non_eQTL_con	syn16_16_88787737_C_T_b37	16	88721329	C	T	GGAGGGGCCAGGGGTGCCTG
non_eQTL_con	syn17_17_15848598_G_T_b37	17	15945284	G	T	GGACGCGCTGTACGTGGCGC
non_eQTL_con	syn18_17_15848637_C_T_b37	17	15945323	C	T	GGTCATCGCCGCGCTTTCGG
non_eQTL_con	syn19_17_15902994_C_G_b37	17	15999680	C	G	GGAGGATCCTGACCCCCCGC
non_eQTL_con	syn20_17_57290383_G_A_b37	17	59213022	G	A	GCCTGTCGATCAACGAAGTT
non_eQTL_con	syn21_17_73905794_C_T_b37	17	75909713	C	T	GGGGAGAGGCACGTGGCCAG
non_eQTL_con	syn22_18_21109145_G_A_b37	18	23529181	G	A	GGTTTTTTTCTTTCAGGCGG
non_eQTL_con	syn23_19_3959444_G_A_b37	19	3959446	G	A	GGCTGCGCTGCAGCTCGCGC
non_eQTL_con	syn24_21_44323461_G_A_b37	21	42903351	G	A	GTCTTTCTTGACAAAAATTT
non_eQTL_con	syn25_5_10239353_C_T_b37	5	10239241	C	T	GTTCTTACTTACTGGGCTTG
non_eQTL_con	syn26_6_108395649_C_A_b37	6	108074445	C	A	GCCCCAGCCCTCCACCCTGC
non_eQTL_con	syn27_6_139488160_C_T_b37	6	139167023	C	T	GCCGCCGAAGGAACTGCACG
non_eQTL_con	syn28_7_156742779_C_A_b37	7	156950085	C	A	GAACAGGGTCCCGGCCTGGG
non_eQTL_con	syn29_7_766429_G_A_b37	7	726792	G	A	GGCCGAGACGGCTGAGGCGG
non_eQTL_con	syn30_8_144733119_G_A_b37	8	143650949	G	A	GCTGGGTGAAGTTTGACGTC
synthetic_con	ROR2_con_1	9	91725057-91725059	CAG	TAG	GTCTGCGGTGAGGTTCATGG
synthetic_con	ROR2_con_2	9	91725078-91725080	CGC	TGC	GCCATGAACCTCACCGCAGACAG
synthetic_con	ROR2_con_3	9	91725099-91725101	GAG	AAG	GCCATGAACCTCACCGCAGACAG
synthetic_con	ROR2_con_4	9	91726553-91726555	GTT	ATT	GGCATGGAGACCTGTTTGTGC
synthetic_con	ROR2_con_5	9	91726574-91726576	GTC	ATC	GCCATCAGCTGTCGCCGCTG
synthetic_con	ROR2_con_6	9	91726616-91726618	GGA	TGA	GCCATCAGCTGTCGCCGCTG
synthetic_con	ROR2_con_7	9	91726637-91726639	ATT	GTT	GCCATCAGCTGTCGCCGCTG
synthetic_con	ROR2_con_8	9	91726658-91726660	GAA	AAA	GAAAAGGCAAGCGATGACCAG
synthetic_con	ROR2_con_9	9	91726679-91726681	CAG	TAG	GAAAAGGCAAGCGATGACCAG
synthetic_con	ROR2_con_10	9	91726700-91726702	GAC	TAC	GAAAAGGCAAGCGATGACCAG
synthetic_con	ROR2_con_Arg442Ter	9	91726603	G	T	GCCATCAGCTGTCGCCGCTG
synthetic_con	ROR2_con_Trp720Ter	9	91724334	C	G	GCGGGACAGTCATCGGGGCA
synthetic_con	ROR2_con_Trp749Ter	9	91724248	C	G	GTAGTTGGAAAGGTTGCCCC
synthetic_con	GLI3_con_1	7	41966592-41966594	GAG	AAG	GGGCCCATGACGCTTCTCCC
synthetic_con	GLI3_con_2	7	41966613-41966615	CAA	TAA	GGGCCCATGACGCTTCTCCC
synthetic_con	GLI3_con_3	7	41966635-41966637	CTG	TTG	GTCCAACAACACCTGCAGCT
synthetic_con	GLI3_con_4	7	41967609-41967611	AGG	GGG	GAGAGACCGCAGGGGCTTTA
synthetic_con	GLI3_con_5	7	41967630-41967632	AGG	GGG	GAGAGACCGCAGGGGCTTTA
synthetic_con	GLI3_con_6	7	41967672-41967674	TTG	CTG	GAAAGGCTAAAACAAGTGAA
synthetic_con	GLI3_con_7	7	41967693-41967695	TAC	CAC	GAAACCCGGCAGGGACCAAA
synthetic_con	GLI3_con_8	7	41967714-41967716	CCC	TCC	GAAACCCGGCAGGGACCAAA
synthetic_con	GLI3_con_9	7	41967735-41967737	TTG	CTG	GGCTTGCAAAGCAAGGGCTG
synthetic_con	GLI3_con_10	7	41967756-41967758	TGC	GGC	GGCTTGCAAAGCAAGGGCTG
synthetic_con	GLI3_con_Ser856Ter	7	41966506	G	A	GTAGGCCGAGCTGATGGTGC
synthetic_con	GLI3_con_Arg792Ter	7	41967653	G	T	GGTAGAATGGGGTTCAGTCG
synthetic_con	GLI3_con_Gln717Ter	7	41967878	G	T	GTTGGAATAGTTGCTGATGG
